# Identification of X-chromosomal genes that drive global X-dosage effects in mouse embryonic stem cells

**DOI:** 10.1101/2020.03.09.983544

**Authors:** Oriana Genolet, Anna A. Monaco, Ilona Dunkel, Michael Boettcher, Edda G. Schulz

## Abstract

X-chromosomal genes contribute to sex differences, in particular during early development, when both X chromosomes are active in females. Here, double X-dosage shifts female pluripotent cells towards the naive stem cell state by increasing pluripotency factor expression, inhibiting the differentiation-promoting MAP kinase (MAPK) signalling pathway and delaying differentiation. To identify the genetic basis of these sex differences, we have performed a series of CRISPR knockout screens in murine embryonic stem cells to comprehensively identify X-linked genes that cause the female pluripotency phenotype. We found multiple genes that act in concert, among which Klhl13 plays a central role. We show that this E3 ubiquitin ligase substrate adaptor protein promotes pluripotency factor expression, delays differentiation and represses MAPK target genes, and we identify putative substrates. We thus elucidate the mechanisms that drive sex-induced differences in pluripotent cells with implications for gender medicine in the context of induced pluripotent stem cell based therapies.
