## Supplemental Table 4 for "Identification of X-chromosomal genes that drive global X-dosage effects in mouse embryonic stem cells"

### Sheet: A. Antibodies
Antibodies used for Western blotting	Supplier	Nr.	Dilution
Primary ABs
Phospho-MEK1/2 (Ser221) (166F8)	Cell Signaling	2338	1:2000
Mek1/2 (L38C12)	Cell Signaling	4694	1:1000
Phospho-p44/42 MAPK (Erk1/2) (Thr202/Tyr204) (197G2)	Cell Signaling	4377	1:1000
p44/42 MAP Kinase (L34F12)	Cell Signaling	4696	1:2000
KLHL13 Monoclonal Antibody (8D1)	Thermo Fisher Scientific	MA5-15658	1:1000
Dusp9 Antibody	Kind gift from Keyse lab		1:10000
B-Tubulin	Cell Signaling	2146	1:1000
GFP	Abcam	ab183734	1:10000
Secondary ABs
IR Dye800W Goat anti-Rabbit IgG	Li cor	P/N 926-32211	1:15000
IR Dye680W Goat anti-Mouse IgG	Li cor	P/N 926-68070	1:15000
Antibodies for pMek intracellular staining
Phospho-MEK1/2 (Ser221) (166F8)	Cell Signaling	2338	1:100
Alexa Fluor 647 Goat aniti-Rabbit	Thermo Fisher Scientific	A-21244	1:400

### Sheet: B. Primers
Method	Target	Primer name	Forward	Reverse
qPCR	Nanog	ES025/ES026	AGGATGAAGTGCAAGCGGTG	TGCTGAGCCCTTCTGAATCAG	Navarro et al, 2008
qPCR	Esrrb	ES193/ES194	CTGCAGCTGGTGCGCAGGTA	CCTGGAGCTTCTGCACCGCC	Schulz et al, 2014
qPCR	Prdm14	ES191/ES192	ACAGGCCATACCAGTGCGTGT	GTGGCTGTCGTGGGCAGCAT	Schulz et al, 2014
qPCR	Arpo	Arpo_F/Arpo_R	TCCAGAGGCACCATTGAAATT	TCGCTGGCTCCCACCTT	Schulz et al, 2014
qPCR	Rrm2	Rrm2_F/Rrm2_R	CCGAGCTGGAAAGTAAAGCG	ATGGGAAAGACAACGAAGCG	Schulz et al, 2014
qPCR	Egr1	ES431/ES432	GTGTCGAATCTGCATGCGTAA	ATCACTCCTGGCAAACTTCCT	Li et al, 2012
qPCR	Spry4	ES489/ES490	GACCCACTCGGGTTCGGGGA	GGGGGCTCCATGAGGCTGGA	Schulz et al, 2014
qPCR	Tfcp2l1	Tfcp2l1_F/Tfcp2l1_R	GGGGACTACTCGGAGCATCT	TTCCGATCAGCTCCCTTG	Martello et al, 2013
qPCR	Tbx3	OG473/OG474	TTGCAAAGGGTTTTCGAGAC	TGCAGTGTGAGCTGCTTTCT	Betscchinger et al, 2013
qPCR	Grhl2	ES475/ES476	CCCGACCTGCACTCACAGCC	TCCATGGGCCTGAACATCCGC	Schulz et al, 2014
qPCR	Dnmt3b	Dnmt3b_F/Dnmt3b_R	TTCAGTGACCAGTCCTCAGACACGAA	TCAGAAGGCTGGAGACCTCCCTCTT	La Salle et al., 2004
qPCR	Tcl1	ES254/ES255	TCTGGCCAGGCCCCAGATCA	GTGAGGCCATAGGCCCCAGGT	Schulz et al, 2014
qPCR	Laptm5	ES252/ES253	CCAGCACCTGGAGGCTGGGA	ACCTCACCACTGTGTGGCCCT	Schulz et al, 2014
qPCR	Rex1	ES021/ES022	CAGCTCCTGCACACAGAAGA	ACTGATCCGCAAACACCTG	Navarro et al, 2010
qPCR	Alg13	ID92/ID93	GCCACCATTCCTGGTAATATTTG	CAATTTCCCCAGCCCTTGT
qPCR	Cct3	OG419/OG420	CCGCATGGCACTGGATGATA	GGACCACCGACTGATGACTT
qPCR	Larp1	OG437//OG438	GGGGGAGGAAAAGAATGGGG	GGGTACTTCGGGCTTCATGT
qPCR	Peg10	OG465/OG466	GCAGCCCCTATCCCAAACTT	CCATGAAGAGCTGGCACTGA
qPCR	Scml2	OG256/OG257	GGCCCCGCAGAAGTCTTATT	AGAAAAAGGGTGGAAAGTCTGGA
Genotyping	Nanog_WT	OG152/OG155	TGAACGCATCTGGAAGCCTT	GTATGCCACCTTTGGTCCCA
Genotyping	Nanog_mCherry	g6_2f/mCherry_seq_rev	TGTTTAAGGTCGGGCTGT	TACATGAACTGAGGGGAC
Genotyping	Nanog_Puro	OG166/OG167	GCAGAAGAAGACCATGGGCT	ACATGGTGGCTCACAACCAT
Genotyping	Nanog_Puro2	OG162/OG163	GTCACCGAGCTGCAAGAACT	GAGGCCTTCCATCTGTTGCT
Genotyping	Esrrb_WT	OG156/OG159	CTCTGACTCAGCCCTGCATC	CACTAAGCACTGCCCATCCA
Genotyping	Esrrb_mCherry	g7_2f/mCherry_seq_rev	AGGAAAATGGGGGACAGA	TACATGAACTGAGGGGAC
Genotyping	Esrrb_Puro	OG164/OG165	GCGCCTACAACGTCAACATC	ACATGGCCAGGAAGCAAGAA
Genotyping	Esrrb_Puro2	OG162/OG163	GTCACCGAGCTGCAAGAACT	GAGGCCTTCCATCTGTTGCT
Genotyping	Klhl13_WT	OG138/OG140	CAGGGAGGCTGAGTTGACTT	CAGTGGCTCCCAAACTCCAA
Genotyping	Klhl13_Deletion	OG138/OG144	CAGGGAGGCTGAGTTGACTT	CTTTCTGAGGACTTCCAAATCCT
Genotyping	Dusp9	OG197/OG198	CAGGACAGGGGTTGACTTCC	CGTTCTCCGCTTCAGCCTTA
Next Generation sequencing (Dusp9 deletions)	Dusp9	OG202/OG210	AATGATACGGCGACCACCGAGATCTACACTCTTTCCCTACACGACGCTCTTCCGATCT(Sample Barcode)GCCTTGCCTCTCTCCACAGCA	CAAGCAGAAGACGGCATACGAGAT(Illumina Barcode)GTGACTGGAGTTCAGACGTGTGCTC TTCCGATCTCAGCTCCTGACGCAGCCACA
sgRNA library cloning PCR	sgRNA library	OG113/OG114	TAACTTGAAAGTATTTCGATTTCTTGGCTTTATATATCTTGTGGAAAGGACGAAACACCG	ACTTTTTCAAGTTGATAACGGACTAGCCTTATTTTAACTTGCTATTTCTAGCTCTAAAAC	Shalem et al., 2014
sgRNA library amplification PCR1	sgRNA library	OG115/OG116	AATGGACTATCATATGCTTACCGTAACTTGAAAGTATTTCG	CTTTAGTTTGTATGTCTGTTGCTATTATGTCTACTATTCTTTCC	Shalem et al., 2014
Next Generation sequencing (sgRNA library)	sgRNA library	OG125/OG126	AATGATACGGCGACCACCGAGATCTACACTCTTTCCCTACACGACGCTCTTCCGATCTTCTTGTGGAAAGGACGAAACACCG	CAAGCAGAAGACGGCATACGAGAT(Illumina barcode)GTGACTGGAGTTCAGACGTGTGCTCTTCCGATCTTCTACTATTCTTTCCCCTGCACTGT
Next Generation sequencing (Karyotyping)	gDNA	OG218/OG219	AATGATACGGCGACCACCGAGATCTACACTCTTTCCCTACACGACGCTCTTCCGATCT	CAAGCAGAAGACGGCATACGAGAT(Illumina Barcode)GTGACTGGAGTTCAGACGTGTGCTCTTC CGATC
Cloning	Dusp9 CRISPRi multi-guide	ES665/ES666	ATCGTCTCCCACCGTGGTGGAGCAGGCTCGCACGGTTTAAGAGCTATGCTGGAA	ATCGTCTCATCGCTCCAGGTCCAACAAGGTGGTTCTCCAAG
Cloning	Dusp9 CRISPRi multi-guide	ES667/ES668	ATCGTCTCGGCGAGATCCAGGTTTAAGAGCTATGCTGGAA	ATCGTCTCAAAACTCGGACCGACTAAGTAGCACTGGGAAAGAGTGGTCTCAT
Cloning	Klhl13 CRISPRi multi-guide	OG264/OG265	ATCGTCTCCCACCGGACTGGAGCGGCGTTCGGGTTGTTTAAGAGCTATGCTGGAA	ATCGTCTCATAGCCACTTGGCCAACAAGGTGGTTCTCCAAG
Cloning	Klhl13 CRISPRi multi-guide	OG266/OG267	ATCGTCTCGGCTAGGGTGTCCGTTTAAGAGCTATGCTGGAA	ATCGTCTCAAAACCCCCCTGGTGAGGTCAGGCGCCTGGGAAAGAGTGGTCTCAT
Cloning	Alg13 CRISPRi multi-guide	OG278/OG279	ATCGTCTCCCACCGGGAGAGCGTTTGTGACTGTCGTTTAAGAGCTATGCTGGAA	ATCGTCTCACGCCGGGGGAGCCAACAAGGTGGTTCTCCAAG
Cloning	Alg13 CRISPRi multi-guide	OG280/OG281	ATCGTCTCGGGCGCCTCGGGAGTTTAAGAGCTATGCTGGAA	ATCGTCTCAAAACCCTCTCCCGGACGCATTCCCCTGGGAAAGAGTGGTCTCAT
Cloning	Cct3 CRISPRi multi-guide	OG286/OG287	ATCGTCTCCCACCGGGGGAATCGGCAGAACCTTCGTTTAAGAGCTATGCTGGAA	ATCGTCTCATCCAGTGGTCTCCAACAAGGTGGTTCTCCAAG
Cloning	Cct3 CRISPRi multi-guide	OG288/OG289	ATCGTCTCGTGGAAGGCACGAGTTTAAGAGCTATGCTGGAA	ATCGTCTCAAAACCTCTCGGAGTCGCTAGTCTCCTGGGAAAGAGTGGTCTCAT
Cloning	Larp1 CRISPRi multi-guide	OG294/OG295	ATCGTCTCCCACCGGACGGCGGCGGAGAGCCCGAGTTTAAGAGCTATGCTGGAA	ATCGTCTCACGTCCGCACCACCAACAAGGTGGTTCTCCAAG
Cloning	Larp1 CRISPRi multi-guide	OG296/OG297	ATCGTCTCGGACGGCCAGGGGGTTTAAGAGCTATGCTGGAA	ATCGTCTCAAAACGGGCGGGACCTTCCGCCCTCCTGGGAAAGAGTGGTCTCAT
Cloning	Peg10 CRISPRi multi-guide	OG302/OG303	ATCGTCTCCCACCGGGGGGCGGAGGGGGGCGCGTGTTTAAGAGCTATGCTGGAA	ATCGTCTCATGCGCGGGCTGCCAACAAGGTGGTTCTCCAAG
Cloning	Peg10 CRISPRi multi-guide	OG304/OG305	ATCGTCTCGCGCAGCAGACCTGTTTAAGAGCTATGCTGGAA	ATCGTCTCAAAACACTTGAGTTGGTGTGTGTCCCTGGGAAAGAGTGGTCTCAT
Cloning	Alg13 CRISPRa multi-guide	OG274/OG275	ATCGTCTCCCACCGATAGTAGTTCACGAGTCAAGGTTTAAGAGCTATGCTGGAA	ATCGTCTCAGTTCGTATGAGCCAACAAGGTGGTTCTCCAAG
Cloning	Alg13 CRISPRa multi-guide	OG276/OG277	ATCGTCTCGGAACCAAGAGTAGGTTTAAGAGCTATGCTGGAA	ATCGTCTCAAAACAGTGCAATTTCTGTCGACTGCCTGGGAAAGAGTGGTCTCA
Cloning	Cct3 CRISPRa multi-guide	OG282/OG283	ATCGTCTCCCACCGGCCAGCACCCACCCTCTAGTGTTTAAGAGCTATGCTGGAA	ATCGTCTCAGCGCAAGCGCCCCAACAAGGTGGTTCTCCAAG
Cloning	Cct3 CRISPRa multi-guide	OG284/OG285	ATCGTCTCGGCGCAGACATTCGTTTAAGAGCTATGCTGGAA	ATCGTCTCAAAACTACATCATGCCCTCTCTATCCTGGGAAAGAGTGGTCTCAT
Cloning	Larp1 CRISPRa multi-guide	OG290/OG291	ATCGTCTCCCACCGGGGGCCAAGGTCATCGGAGTGTTTAAGAGCTATGCTGGAA	ATCGTCTCATCAGGCACGTGCCAACAAGGTGGTTCTCCAAG
Cloning	Larp1 CRISPRa multi-guide	OG292/OG293	ATCGTCTCGCTGATGCAACTTGTTTAAGAGCTATGCTGGAA	ATCGTCTCAAAACCCCCTGGCCGTCCGCACCACCTGGGAAAGAGTGGTCTCAT
Cloning	Peg10 CRISPRa multi-guide	OG298/OG299	ATCGTCTCCCACCGGGGCAGCATGGGCTCAGGAAGTTTAAGAGCTATGCTGGAA	ATCGTCTCACCGTCCAAGCACCAACAAGGTGGTTCTCCAAG
Cloning	Peg10 CRISPRa multi-guide	OG300/OG301	ATCGTCTCGACGGGAAAGGGTGTTTAAGAGCTATGCTGGAA	ATCGTCTCAAAACCACTCGGGTTCCGGGGTACCCTGGGAAAGAGTGGTCTCAT
Cloning	Peg10 CRISPRa multi-guide 2	OG475/OG476	ATCGTCTCCCACCGGCCGCCGCTAGGGGCAGCATGTTTAAGAGCTATGCTGGAA	ATCGTCTCACGATCCTCCCCCCAACAAGGTGGTTCTCCAAG
Cloning	Peg10 CRISPRa multi-guide 2	OG477/OG478	ATCGTCTCGATCGAGGACGGTGTTTAAGAGCTATGCTGGAA	ATCGTCTCAAAACTTTGGGCACGCCCTGGTACCCTGGGAAAGAGTGGTCTCAT
Cloning	Scml2 CRISPRa multi-guide	OG310/OG311	ATCGTCTCCCACCGGCACCCGCGGCAGCAGTCTTGTTTAAGAGCTATGCTGGAA	ATCGTCTCACGATGGCCACTCCAACAAGGTGGTTCTCCAAG
Cloning	Scml2 CRISPRa multi-guide	OG312/OG313	ATCGTCTCGATCGTGGAGAAGGTTTAAGAGCTATGCTGGAA	ATCGTCTCAAAACCAGGGGTCTTGGGTACTTACCTGGGAAAGAGTGGTCTCAT
Navarro, P., Chambers, I., Karwacki-Neisius, V., Chureau, C., Morey, C., Rougeulle, C., and Avner, P. (2008). Molecular Coupling of Xist Regulation and Pluripotency. Science 321, 1693–1695.
Li, Z., Fei, T., Zhang, J., Zhu, G., Wang, L., Lu, D., Chi, X., Teng, Y., Hou, N., Yang, X., et al. (2012). BMP4 Signaling Acts via dual-specificity phosphatase 9 to control ERK activity in mouse embryonic stem cells. Cell Stem Cell 10, 171–182.
Shalem, O., Sanjana, N.E., Hartenian, E., Shi, X., Scott, D.A., Mikkelson, T., Heckl, D., Ebert, B.L., Root, D.E., Doench, J.G., et al. (2014). Genome-scale CRISPR-Cas9 knockout screening in human cells. Science 343, 84–87
Schulz, E.G., Meisig, J., Nakamura, T., Okamoto, I., Sieber, A., Picard, C., Borensztein, M., Saitou, M., Blüthgen, N., and Heard, E. (2014). The two active X chromosomes in female ESCs block exit from the pluripotent state by modulating the ESC signaling network. Cell Stem Cell 14, 203–216.
Navarro, P., Oldfield, A., Legoupi, J., Festuccia, N., Dubois, A., Attia, M., Schoorlemmer, J., Rougeulle, C., Chambers, I., and Avner, P. (2010). Molecular coupling of Tsix regulation and pluripotency. Nature 468, 457–460.
La Salle, S., Mertineit, C., Taketo, T., Moens, P.B., Bestor, T.H., and Trasler, J.M. Windows for sex-specific methylation marked by DNA methyltransferase expression profiles in mouse germ cells. Developmental Biology 268, 403–415.
Graziano, M., Bertone, P. and Smith, A. Identification of the missing pluripotency mediator downstream of leukaemia inhibitory factor. (2013). EMBO J 32, 2561-74
Betschinger, J., Nichols, J., Dietmann, S., Corrin, P.D., Paddison, P.J. and Smith, A. (2013). Exit from pluripotency is gated by intracellular redistribution of the bHLH transcription factor Tfe3. Cell 153, 335-47.

### Sheet: C. gRNAs
Function	Target gene	Sequence(s)
mCherry tagging	Nanog	CGTAAGTCTCATATTTCACC
mCherry tagging	Nanog	GACTCCACCAGGTGAAATAT
mCherry tagging	Esrrb	TGTGCTGGGCCATCACACCT
mCherry tagging	Esrrb	TGCTGGAGGCCAAGGTGTGA
Deletion mutant generation	Klhl13	TACTGAGTGTCAACTATCAC
Deletion mutant generation	Klhl13	TGTACTAGTTCATAGTAACT
Deletion mutant generation	Klhl13	TGGAACTAGGTAGACTAGGC
Deletion mutant generation	Klhl13	ACACTCTGGAGACAGGGCGT
Deletion mutant generation	Dusp9	CGACCATGGAGAGTCTGAGT
Overexpression	Klhl13	GAGGGGAGCGTGTGGGCGG
Overexpression	Klhl13	CACATGGCTTCTAGTGTCC
Overexpression	Dusp9	CCCAGGCGGGACAGGGTCA
Overexpression	Dusp9	GGAGAGCCAACCAGGGCTA
Overexpression	Non-targetting Control	GCGCGCGGATCAAATCAGC
Overexpression	Non-targetting Control	TCGGACCGGTAACGCCTGT
Knock-down	Klhl13	GACTGGAGCGGCGTTCGGGTT, GCGCCTGACCTCACCAGGGGG, GCCAAGTGGCTAGGGTGTCC
Knock-down	Dusp9	TGGTGGAGCAGGCTCGCACG, GACCTGGAGCGAGATCCAG, TGCTACTTAGTCGGTCCGA
Knock-down	Alg13	GGAGAGCGTTTGTGACTGTC,GCTCCCCCGGCGCCTCGGGA, GGGAATGCGTCCGGGAGAGG
Knock-down	Cct3	GGGGAATCGGCAGAACCTTC, GAGACCACTGGAAGGCACGA, GAGACTAGCGACTCCGAGAG
Knock-down	Larp1	GTGGTGCGGACGGCCAGGGG, GACGGCGGCGGAGAGCCCGA, GAGGGCGGAAGGTCCCGCCC
Knock-down	Peg10	GGGGGCGGAGGGGGGCGCGT, GCAGCCCGCGCAGCAGACCT, GGACACACACCAACTCAAGT
Knock-down	Scml2	GCGCGCGGCTTCTCAAAAA, TCTGGGGTAAAGCTTCCAG, CTCGGGCGGAGAAGACCCG
Overexpression	Alg13	GATAGTAGTTCACGAGTCAAG, GCTCATACGAACCAAGAGTAG, GCAGTCGACAGAAATTGCACT
Overexpression	Cct3	GCCAGCACCCACCCTCTAGT, GGGCGCTTGCGCAGACATTC, GATAGAGAGGGCATGATGTA
Overexpression	Larp1	GCACGTGCCTGATGCAACTT, GGGGCCAAGGTCATCGGAGT, GTGGTGCGGACGGCCAGGGG
Overexpression	Peg10	GGGCAGCATGGGCTCAGGAA, GGTACCCCGGAACCCGAGTG, GTGCTTGGACGGGAAAGGGT
Overexpression	Peg10 2	GCCGCCGCTAGGGGCAGCAT, GGGGGAGGATCGAGGACGGT, GGTACCAGGGCGTGCCCAAA
Overexpression	Scml2	GCACCCGCGGCAGCAGTCTT, GAGTGGCCATCGTGGAGAAG, GTAAGTACCCAAGACCCCTG
Knock-down / Overexpression	NTC	GATAACTCTACCAGAGTT, GCAAAAATAACTGTTGAC, GAGTGTGCCTTACCCCGC
Knock-down / Overexpression	NTC	GGTTGTAATGTGTGCGTC, GATAAGATTTATAACTAC, GTTCACAGTGAACAATAG

### Sheet: D. Cell lines
Cell line	Description	Parental Line	Clone	Cell line number	Clone number paper	Passage	Karyotype	Reference
1.8 XX	female mESCs		Non-clonal	SC01	-		40 XX, mosaic Duplication Chr. 6 (approx. 118,000,000-139,0000,000 bp, NGS)	Schulz, Cell Stem Cell, 2014
1.8 XX	female mESCs	1.8XX	A3	SC01	1	P8-P10	40 XX, Duplication Chr. 6 (approx. 118,000,000-139,0000,000 bp, NGS)
1.8 XX	female mESCs	1.8XX	C9	SC01	2	P10-P12	40 XX, Duplication Chr. 6 (approx. 118,000,000-139,0000,000 bp, NGS)
1.8 XO	XO mESCs	1.8 XX	-	SC12	-		40 XO, Trisomie Chr. 8 (NGS)	Schulz, Cell Stem Cell, 2014
1.8 XO	XO mESCs	1.8XX	F1	SC12	1	P9-P11	39 XO, Duplication Chr. 6 (approx. 118,000,000-139,0000,000 bp, NGS)
1.8 XO	XO mESCs	1.8XX	F12	SC12	2	P12-P14	39 XO, Duplication Chr. 6 (approx. 118,000,000-139,0000,000 bp), Duplication Chr. 9 (approx. 2,000,000-5,000,000 bp, NGS)
1.8 XO	XO mESCs	1.8XX	D1	SC12	3	P9-P11	39 XO, mosaic Trisomie Chr. 1 ( NGS)
1.8 XX K13 HET	Klhl13+/-	1.8XX	H6.2	SC29	1	P8-P10	40 XX, Duplication Chr. 6 (approx. 118,000,000-139,0000,000 bp), Duplication Chr. 8 (approx. 83,000,000-129,000,000 bp, NGS)
1.8 XX K13 HET	Klhl13+/-	1.8XX	B1	SC29	2	P8-P10	40 XX, Duplication Chr. 6 (approx. 118,000,000-139,0000,000 bp, NGS)
1.8 XX K13 HOM	Klhl13-/-	1.8XX	D1	SC30	1	P8-P10	40 XX, Duplication Chr. 6 (approx. 118,000,000-139,0000,000 bp), Duplication Chr. 9 (approx. 3,000,000-5,000,000 bp, NGS)
1.8 XX K13 HOM	Klhl13-/-	1.8XX	C6	SC30	2	P8-P10	40 XX, Duplication Chr. 6 (approx. 118,000,000-139,0000,000 bp, NGS)
1.8 XX D9 HET	Dusp9+/-	1.8XX	D4B1	SC31	1	P8-P10	40 XX, Duplication Chr. 6 (approx. 118,000,000-139,0000,000 bp, NGS)
1.8 XX D9 HET	Dusp9+/-	1.8XX	C6B9	SC31	2	P8-P10	41 XX, Duplication Chr. 6 (approx. 118,000,000-139,0000,000 bp), Trisomie Chr. 1 (NGS)
1.8 XX D9 HOM	Dusp9-/-	1.8XX	F10	SC32	1	P9-P11	40 XX, Duplication Chr. 6 (approx. 118,000,000-139,0000,000 bp, NGS)
1.8 XX D9 HOM	Dusp9-/-	1.8XX	H4	SC32	2	P9-P11	40 XX, Duplication Chr. 6 (approx. 118,000,000-139,0000,000 bp, NGS)
1.8 XX D9K13 HET	Klhl13+/- Dusp9+/-	1.8 XX K13 HET Clone 1 (H6.2)	A8D5	SC33	1	P8-P10	40 XX, Duplication Chr. 6 (approx. 118,000,000-139,0000,000 bp), Duplication Chr. 8 (approx. 83,000,000-129,000,000 bp, NGS)
1.8 XX D9K13 HET	Klhl13+/- Dusp9+/-	1.8 XX K13 HET Clone 1 (H6.2)	C2E2	SC33	2	P8-P10	40 XX, Duplication Chr. 6 (approx. 118,000,000-139,0000,000 bp), Duplication Chr. 8 (approx. 83,000,000-129,000,000 bp, NGS)
E14-STN	CRISPRa (SunTag)	E14	Non-clonal	SC40	-	-	40 XY	Heurtier, Nat. Commun., 2019
1.8 XX SRE-Elk	SRE-Elk reporter	1.8 XX	Clone 3	SC26	-	-	-
1.8 XX Nanog-mCherry	Nanog reporter	1.8 XX	D9	SC27	-	-	40 XX (Metaphase spreads)
1.8 XX Esrrb-mCherry	Esrrb reporter	1.8 XX	H7	SC28	-	-	40 XX (Metaphase spreads)
1.8 XX SP107	CRISPRi (KRAB)	1.8 XX	A2	SC63	-	-	-
1.8 XX SP106	CRISPRa (VPR)	1.8 XX Clone 1 (A3)	Non-clonal	SC64	-	-	-
1.8 XX K13-HOM SP107	Klhl13-/- (CRISPRi)	1.8 XX K13-HOM Clone 1 (D1)	Non-clonal	SC65	-	-	-
TX1072 XX	female mESCs		Non-clonal	SC02	-	-	40 XX	Schulz, Cell Stem Cell, 2014

### Sheet: E. Plasmids
Plasmid	Identifier	Function	Source	Promoter	Bacterial resistance	Mammalian resistance
pLenti-SRE/Elk-GFP-PEST-Hygro	SP300	Stable expression of an unstable GFP protein by a MAPK sensitive promoter	Cloned	CAGGATGTCCATATTAGGACACAGGATGTCCATATTAGGACACAGGATGTCCATATTAGGACACAGGATGTCCATATTAGGACACAGGATGTCCATATTAGGACACAGGATGTCCATATTAGGACAAAGCTTAATTAAGTTCCGCCCAGTGACGTAGGAAGTCCATCCATTCACAGCGCTTCTATAAAGGCGCCAGCTGAGGCGCCTACTACTCCAACCGCGACTGCAGCGAGCAACTGAGAAGACTGGATAGAGCCGGCGGTTCCGCGAACGAGCAGTGACCGCGCTCCCACCCAGCTCTGCTCTGCAGCTCCCACCAGTGCCA	Ampicillin	Hygromycin
PX330-Nanog_sgRNA1		sgRNA and Cas9 expression for Nanog mCherry tagging	Cloned	CBh (Cas9), U6 (sgRNA)	Ampicillin
PX330-Nanog_sgRNA2		sgRNA and Cas9 expression for Nanog mCherry tagging	Cloned	CBh (Cas9), U6 (sgRNA)	Ampicillin
PX330-Esrrb_sgRNA1		sgRNA and Cas9 expression for Esrrb mCherry tagging	Cloned	CBh (Cas9), U6 (sgRNA)	Ampicillin
PX330-Esrrb_sgRNA2		sgRNA and Cas9 expression for Esrrb mCherry tagging	Cloned	CBh (Cas9), U6 (sgRNA)	Ampicillin
pUC19-Nanog-mCherry-puro		Repair template for Nanog mCherry tagging	Cloned		Ampicillin
pUC19-Esrrb-mCherry-puro		Repair template for Esrrb mCherry tagging	Cloned		Ampicillin
PX458-Dusp9_sgRNA1		sgRNA cloning for Dusp9 mutant generation	Cloned	CBh (Cas9), U6 (sgRNA)	Ampicillin
pU6-Klhl13.1-EF1Alpha-puro-T2A-BFP		Klhl13 overexpression in the E14-STN cell line	Cloned	EF1a (Puro), U6 (sgRNA)	Ampicillin	Puromycin
pU6-Klhl13.2-EF1Alpha-puro-T2A-BFP		Klhl13 overexpression in the E14-STN cell line	Cloned	EF1a (Puro), U6 (sgRNA)	Ampicillin	Puromycin
pU6-Dusp9.1-EF1Alpha-puro-T2A-BFP		Dusp9 overexpression in the E14-STN cell line	Cloned	EF1a (Puro), U6 (sgRNA)	Ampicillin	Puromycin
pU6-Dusp9.2-EF1Alpha-puro-T2A-BFP		Dusp9 overexpression in the E14-STN cell line	Cloned	EF1a (Puro), U6 (sgRNA)	Ampicillin	Puromycin
pU6-NTC.1-EF1Alpha-puro-T2A-BFP		Non-targeting control overexpression in the E14-STN cell line	Cloned	EF1a (Puro), U6 (sgRNA)	Ampicillin	Puromycin
pU6-NTC.2-EF1Alpha-puro-T2A-BFP		Non-targeting control overexpression in the E14-STN cell line	Cloned	EF1a (Puro), U6 (sgRNA)	Ampicillin	Puromycin
pLenti-PGK-Degron-GFP-Blast	SP234	Overexpression of a Degron tagged GFP	Cloned by Genscript	PGK	Ampicillin	Blasticidin
pLenti-PGK-Degron-GFP-Klhl13-Blast	SP235	Overexpression of a Degron-GFP tagged Klhl13	Cloned by Genscript	PGK	Ampicillin	Blasticidin
pLenti-PGK-GFP--Blast	SP236	Overexpression of GFP	Cloned by Genscript	PGK	Ampicillin	Blasticidin
pLenti-PGK-GFP-Kelch	SP238	Overexpression of a GFP tagged Kelch domain of Klhl13	Cloned by Genscript	PGK	Ampicillin	Blasticidin
pLP1		Lentiviral packaging	Thermo Fisher Scientific		Ampicillin
pLP2		Lentiviral packaging	Thermo Fisher Scientific		Ampicillin
VSVG		Lentiviral packaging	Thermo Fisher Scientific		Ampicillin
lentiCas9-Blast	SP52	Cas9 expression	Addgene 52962	EFS	Ampicillin	Blasticidin
lentiGuide-Puro	SP32	sgRNA library cloning	Addgene 52963	EF1a (Puro), U6 (sgRNA)	Ampicillin	Puromycin
pCAG-Cre	SP44	Cre recominase expression	Addgene 13775	CAG	Ampicillin
pBroad3_hyPBase_IRES_tagRFP	SP100	Expression of the piggyback transposase	Redolfi et al., 2019	ROSA26	Ampicillin
SP199_multi_Dusp9_CRISPRi	SP199_mgES665	Dusp9 knock-down in the 1.8 XX cell line	Cloned	EF1a (Puro), U6 (sgRNA)	Ampicillin	Puromycin
SP199_multi_Klhl13_CRISPRi	SP199_mgOG004	Klhl13 knock-down in the 1.8 XX cell line	Cloned	EF1a (Puro), U6 (sgRNA)	Ampicillin	Puromycin
SP199_multi_Alg13_CRISPRi	SP199_mgOG006	Alg13 knock-down in the 1.8 XX K13-HOM cell line	Cloned	EF1a (Puro), U6 (sgRNA)	Ampicillin	Puromycin
SP199_multi_Cct3_CRISPRi	SP199_mgOG007	Cct3 knock-down in the 1.8 XX K13-HOM cell line	Cloned	EF1a (Puro), U6 (sgRNA)	Ampicillin	Puromycin
SP199_multi_Larp1_CRISPRi	SP199_mgOG008	Larp1 knock-down in the 1.8 XX K13-HOM cell line	Cloned	EF1a (Puro), U6 (sgRNA)	Ampicillin	Puromycin
SP199_multi_Peg10_CRISPRi	SP199_mgOG009	Peg10 knock-down in the 1.8 XX K13-HOM cell line	Cloned	EF1a (Puro), U6 (sgRNA)	Ampicillin	Puromycin
SP199_multi_Scml2_CRISPRi	SP199_mgOG002	Scml2 knock-down in the 1.8 XX K13-HOM cell line	Cloned by Genscript	EF1a (Puro), U6 (sgRNA)	Ampicillin	Puromycin
SP199_multi_Alg13_CRISPRa	SP199_mgOG014	Alg13 overexpression in the 1.8 XX cell line	Cloned	EF1a (Puro), U6 (sgRNA)	Ampicillin	Puromycin
SP199_multi_Cct3_CRISPRa	SP199_mgOG015	Cct3 overexpression in the 1.8 XX cell line	Cloned	EF1a (Puro), U6 (sgRNA)	Ampicillin	Puromycin
SP199_multi_Larp1_CRISPRa	SP199_mgOG016	Larp1 overexpression in the 1.8 XX cell line	Cloned	EF1a (Puro), U6 (sgRNA)	Ampicillin	Puromycin
SP199_multi_Peg10_CRISPRa	SP199_mgOG017	Peg10 overexpression in the 1.8 XX cell line	Cloned	EF1a (Puro), U6 (sgRNA)	Ampicillin	Puromycin
SP199_multi_Peg10_CRISPRa_2	SP199_mgOG018	Peg10 overexpression in the 1.8 XX cell line	Cloned	EF1a (Puro), U6 (sgRNA)	Ampicillin	Puromycin
SP199_multi_Scml2_CRISPRa	SP199_mgOG019	Scml2 overexpression in the 1.8 XX cell line	Cloned	EF1a (Puro), U6 (sgRNA)	Ampicillin	Puromycin
SP199_multi_NTC1	SP199_mgLR15	Non-targeting control for multi-guide overexpression/knock-down experiments	Cloned	EF1a (Puro), U6 (sgRNA)	Ampicillin	Puromycin
SP199_multi_NTC2	SP199_mgLR16	Non-targeting control for multi-guide overexpression/knock-down experiments	Cloned	EF1a (Puro), U6 (sgRNA)	Ampicillin	Puromycin

### Sheet: F. Oligos
Name	Sequence	Function
NIaIII adapter top	GATCGGAAGAGCGAGAACAA	Karyotyping protocol
NIaIII adapter bottom	GTGACTGGAGTTCAGACGTGTGCTCTTCCGATCCATG	Karyotyping protocol
PstI adapter top	ACACTCTTTCCCTACACGACGCTCTTCCGATCT(Barcode)TGCA	Karyotyping protocol
PstI adapter bottom	(Barcode)AGATCGGAAGAGCGTCGTGTAGGGAAAGAGTGT	Karyotyping protocol
